# African eggplant-associated virus: characterization of a novel tobamovirus identified from *Solanum macrocarpon* and assessment of its potential impact on tomato and pepper crops

**DOI:** 10.1101/2022.11.04.515244

**Authors:** Anne K.J. Giesbers, Annelien Roenhorst, Martijn F. Schenk, Marcel Westenberg, Marleen Botermans

## Abstract

A novel tobamovirus was identified in a fruit of *Solanum macrocarpon* imported into the Netherlands in 2018. This virus was further characterized in terms of host range, pathotype and genomic properties, because many tobamoviruses have the potential to cause severe damage in important crops. In the original fruit, two different genotypes of the novel virus were present. The virus was able to infect multiple plant species from the *Solanaceae* family after mechanical inoculation, as well as a member of the *Apiaceae* family. These species included economically important crops such as tomato and pepper, as well as eggplant and petunia. Both tomato and pepper germplasm were shown to harbor resistance against the novel virus. Since most commercial tomato and pepper varieties grown in European greenhouses harbor these relevant resistances, the risk of infection and subsequent impact on these crops is likely to be low in Europe. Assessment of the potential threat to eggplant, petunia, and other susceptible species needs further work. In conclusion, this study provides a first assessment of the potential phytosanitary risks of a newly discovered tobamovirus, which was tentatively named African eggplant-associated virus.
