## Supplementary material for "African eggplant-associated virus: characterization of a novel tobamovirus identified from *Solanum macrocarpon* and assessment of its potential impact on tomato and pepper crops": S3 Appendix

### Sheet: Raw data Table 2
Raw data of Table 2: reaction of inoculated Nicotiana occidentalis "P1" plants by DAS-ELISA with different antisera, OD405 values after 90 minutes of substrate incubation.
	Test plants		Negative controls		Positive controls
	Inoculated plants		Mock-inoculated plants		Infected leaf material**
Antiserum*	well 1	well 2	well 1	well 2	well 1	well 2
BPMoV	3.099	3.001	0.158	0.117	3.299	3.395
PMMoV	1.877	1.721	0.111	0.105	2.238	1.946
TMV	0.234	0.222	0.15	0.145	>3.5	>3.5
ToMV-D	0.129	0.115	0.076	0.084	>3.5	>3.5
* BPMoV: bell pepper mottle virus, PMMoV: pepper mild mottle virus, TMV: tobacco mosaic virus, ToMV-D: tomato mosaic virus.
** Glycerol stocks of leaf extract or directly frozen leaves from plants infected with the virus against which the antiserum was raised, stored at -80°C.

### Sheet: Raw data Table 3
Raw data of Table 3: reaction of test plants by DAS-ELISA with pepper mild mottle virus antiserum, OD405 values after 2 hours of substrate incubation.
		Original experiment						Repeated experiment for two species
		Test plants		Negative controls		Positive control		Test plants		Negative controls		Positive control
		Inoculated plants		Mock-inoculated plants		Infected leaf material*		Inoculated plants		Mock-inoculated plants		Infected leaf material*
Family	Species	well 1	well 2	well 1	well 2	well 1	well 2	well 1	well 2	well 1	well 2	well 1	well 2
Amaranthaceae	Chenopodium album	0.024	0.02	0.109	0.047	NA	NA	NA	NA	NA	NA	NA	NA
	Chenopodium quinoa	0.129	0.141	0.133	0.123	NA	NA	NA	NA	NA	NA	NA	NA
Apiaceae	Ammi majus	1.152	1.185	0.09	0.043	NA	NA	0.7	0.661	0.079	0.077	NA	NA
Brassicaceae	Brassica rapa subsp. pekinensis “Granaat”	0.105	0.105	0.087	0.104	NA	NA	NA	NA	NA	NA	NA	NA
Cucurbitaceae	Cucumis sativus “Chinese Slangen”	-0.046	-0.042	-0.031	-0.039	NA	NA	NA	NA	NA	NA	NA	NA
Fabaceae	Pisum sativum “Kelvedon Wonder”	0.056	0.048	0.113	0.041	NA	NA	NA	NA	NA	NA	NA	NA
	Vicia faba “Witkiem”	0.071	0.07	0.092	0.086	NA	NA	NA	NA	NA	NA	NA	NA
Solanaceae	Capsicum annuum “Westlandse Grote Zoete”	1.133	1.573	0.102	0.106	NA	NA	NA	NA	NA	NA	NA	NA
	Datura stramonium	0.151	0.146	0.118	0.126	NA	NA	NA	NA	NA	NA	NA	NA
	Nicotiana glutinosa	0.049	0.047	0.097	0.056	NA	NA	NA	NA	NA	NA	NA	NA
	Nicotiana hesperis “67A”	0.764	0.771	0.027	-0.005	NA	NA	NA	NA	NA	NA	NA	NA
	Nicotiana occidentalis “P1”	1.67	1.635	0.069	0.015	NA	NA	NA	NA	NA	NA	NA	NA
	Nicotiana tabacum “White Burley”	0.104	0.098	0.118	0.109	NA	NA	NA	NA	NA	NA	NA	NA
	Petunia hybrida	0.973	1.005	0.043	0.021	NA	NA	NA	NA	NA	NA	NA	NA
	Solanum lycopersicum “Moneymaker”	0.638	0.624	0.067	0.057	NA	NA	NA	NA	NA	NA	NA	NA
	Solanum macrocarpon	2.358	2.321	0.126	0.126	NA	NA	NA	NA	NA	NA	NA	NA
	Solanum melongena “Violetta Lunga 2”	0.759	0.767	0.171	0.16	NA	NA	1.778	1.797	0.087	0.086	NA	NA
	Solanum nigrum	0.697	0.597	0.071	0.066	NA	NA	NA	NA	NA	NA	NA	NA
	Solanum tuberosum “Nicola”	0.09	0.09	0.151	0.134	NA	NA	NA	NA	NA	NA	NA	NA
						2.098	2.003					3.182	3.058
*Glycerol stocks of leaf extract from plants infected with the virus against which the antiserum was raised, stored at -80°C.
NA: not available.

### Sheet: Raw data Table 4
Raw data of Table 4: reaction of test plants by DAS-ELISA with pepper mild mottle virus antiserum, OD405 values after 2 hours of substrate incubation.
		Test plants		Negative controls		Positive controls
		Inoculated plants		Mock-inoculated plants		Infected leaf material*
Family	Species	well 1	well 2	well 1	well 2	well 1	well 2
Solanaceae	Capsicum annuum "Westlandse Grote Zoete"	0.371 (local), 2.172 (systemic)**	0.37 (local), 2.14 (systemic)**	0.101	0.095	NA	NA
	Capsicum annuum "CGN19226"	0.113	0.105	0.171	0.23	NA	NA
	Capsicum frutescens "CGN21546"	0.237	0.242	0.299	0.284	NA	NA
	Capsicum chinense "CGN21557"	0.1	0.104	0.094	0.095	NA	NA
	Capsicum chacoense "CGN21477"	0.16	0.17	0.141	0.136	NA	NA
	Solanum lycopersicum "Moneymaker"	2.122	2.114	0.08	0.08	NA	NA
	Solanum lycopersicum "CGN24212"	2.027	1.922	0.078	0.081	NA	NA
	Solanum lycopersicum "CGN24213"	2.118	2.143	0.08	0.079	NA	NA
	Solanum lycopersicum "CGN24214"	2.06	2.034	0.084	0.081	NA	NA
	Solanum lycopersicum "CGN24218"	0.089	0.078	0.074	0.078	NA	NA
	Solanum lycopersicum "Arbason"	0.106	0.111	0.059	0.075	NA	NA
	Solanum lycopersicum "Cindel"	0.095	0.097	0.065	0.062	NA	NA
	Solanum lycopersicum "Halay"	0.067	0.07	0.073	0.066	NA	NA
						1.712	1.835
						0.768	3.098
						3.182	3.058
*Glycerol stocks of leaf extract from plants infected with the virus against which the antiserum was raised, stored at -80°C.
**two plants showed local symptoms only, two other plants showed systemic symptoms only, DAS-ELISA was performed separately on pooled samples of young leaves of the two plants with local symptoms and systemic symptoms, respectively.
NA: not available.
